# miR167-ARF8, an auxin-responsive module involved in the formation of root-knot nematode-induced galls in tomato

**DOI:** 10.1101/2022.07.29.501986

**Authors:** Yara Noureddine, Martine da Rocha, Jing An, Clémence Médina, Joffrey Mejias, Karine Mulet, Michael Quentin, Pierre Abad, Mohamed Zouine, Bruno Favery, Stéphanie Jaubert-Possamai

## Abstract

- Root-knot nematodes (RKN) from genus *Meloidogyne* induce the dedifferentiation of root vascular cells into giant multinucleate feeding cells. These feeding cells result from an extensive reprogramming of gene expression in targeted root cells, as shown by transcriptomic analyses of galls or giant cells from various plant species.
- Small non-coding RNAs, and messenger RNAs from tomato (*Solanum lycopersicum*) galls and uninfected roots were sequenced. *De novo* microRNA prediction in the tomato genome identified microRNAs expressed in galls and uninfected roots. Statistical analyses identified 174 miRNA genes differentially expressed in galls at 7 and/or 14 days post infection (dpi).
- Integrative analyses combining small non-coding RNA and transcriptome datasets with the specific sequencing of cleaved transcripts identified miRNA targets in tomato galls. Functional analyses of promoter-GUS fusions and CRISPR-Cas9 mutants highlighted the role of the miR167-regulated transcription factor AUXIN RESPONSE FACTOR 8 (ARF8) in giant cell formation.
