## Supplementary material for "miR167-ARF8, an auxin-responsive module involved in the formation of root-knot nematode-induced galls in tomato": Table S1

### Sheet: Feuil1
Table S1. qPCR primers
Annotation	Accession reference (TAG3.2)	Primer sequence
Apyrase	Solyc09g092400	F: TGGAGGTGGACTAGTACAAATGGCT
		R: GCTCCCATGAGGGATTTATGCAACACA
Beta-1,3-glucanase	Solyc01g008620	F: GCCACTCCTTCAAACGCCAACG
		R: TGCTGGACCAACAAATCGTGCGT
Glucan endo-1,3-beta-glucosidase	Solyc12g040860	F: AGCCACATGCGGATGAGAAGGT
		R: TCGCGTAGGATGTATGGGCGT
14 kDa proline-rich protein DC2.15	Solyc12g014620	F: TGGTGCGGGAGGACAAGGGA
		R: CGCGGCCTCTAGGTCCGTCA
Terminal flower 1-like protein	Solyc01g009580	F: GCCTCGTGTCGAGATTGGTGGC
		R: ACAATCCAGTGGAGGTGTTCCCT
Peroxidase	Solyc02g090470	F: TCAGTTCCTTTGTGTATGGCCAGC
		R: AGGCGCAAAAGAGAAGCAGGCA
Peroxidase	Solyc01g108320	F: AGAGCATGCCCCGTCTTGCC
		R: TGGAAGTGCAAACGGAGGAGGGA
Disease resistance protein (TIR-NBS-LRR class) family	Solyc09g092410	F: TGACGTTGATCCTTCTCAAGTGCG
		R: AGCTTCAGTGAGTGCTGCTTTCCA
Tetraspanin-1	Solyc08g076850	F: TGGTGCTGGAATTTGGCTAGCAATGG
		R:CCACCAATAAAACCAGCAAGTGCTACA
ARF8A	Solyc03g031970	F: GACAGGAACTTGGACAGATG
		R: AGGACATCATTCTCCCTGTC
ARF6B	Solyc07g043620	F: AGTGAGCTTGCTCGCATGTTTGG
		R: AACTCCTGCCAAGGATCGTCACC
PSKR1	Solyc01g008140	F: TCCAACATCAAGCTTCGAGGGCAAC
		R: CTTTGCGCCTCTTTCCTTTGGCAAC
Sucrose Synthase	Solyc07g042550	F: GCCATGAGCTGCGGTTTGCC
		R: GCAGCCTGCTCGCCATGGTA​
