## Supplementary material for "miR167-ARF8, an auxin-responsive module involved in the formation of root-knot nematode-induced galls in tomato": Table S4

### Sheet: qPCR
Tables S4. Relative quantification of tomato transcripts by qPCR in galls (G) in comparison to uninfected tomato roots (R)at 7 and 14 days post inoculation (dpi).
	Genes	Log2 FC G/R 7 dpi	padj	qPCR ratio G/R 7dpi	qPCR 7dpi pval	Log2 FC G/R 14 dpi	padj	qPCR ratio G/R 14dpi	qPCR 14dpi pval	Genes
	Solyc01g008620	3.24078	2.94687e-12	7.76072	0.106713	4.80375	9.95989e-13	22.1057	0.0122219	Beta-1,3-glucanase
	Solyc12g040860	3.2609	3.04686e-08	51.6064	0.0025578	5.69331	9.81324e-23	23.6068	0.038299	Glucan endo-1,3-beta-glucosidase
	Solyc12g014620	3.92725	1.87222e-13	79.845	0.00336159	6.0463	1.36662e-18	38.6432	0.0342163	14 kDa proline-rich protein DC2.15
	Solyc01g009580	-3.37201	4.46571e-20	0.0905578	0.00667417	-2.09442	0.0619197	0.0522592	0.0763801	Terminal flower 1-like protein
	Solyc02g090470	-2.98016	9.11451e-09	0.141505	0.00293407	-5.67283	7.86195e-25	0.0455175	0.065033	Peroxidase
	Solyc01g108320	-2.74668	9.85958e-16	0.0801404	0.00150032	-3.00167	8.43828e-16	0.0467639	0.0729616	Peroxidase
	Solyc09g092410	-2.79546	7.80407e-33	0.137367	0.00382299	-4.90083	1.48428e-17	0.0239153	0.0330676	Disease resistance protein (TIR-NBS-LRR class) family
	Solyc08g076850	1.12589	0.0660598	1.7151	0.14986	2.37283	7.01604e-10	6.33439	0.00224962	Tetraspanin-1

### Sheet: Feuil1
Genes	Log2 FC G/R 7 dpi	qPCR ratio G/R 7dpi		Log2 FC G/R 14 dpi	qPCR ratio G/R 14dpi
Solyc09g092400	-0.248837	1.02279	#NAME?	-0.111015	1.73066
Solyc01g008620	3.24078	7.76072		4.80375	22.1057
Solyc12g040860	3.2609	51.6064		5.69331	23.6068
Solyc12g014620	3.92725	79.845		6.0463	38.6432
Solyc01g009580	-3.37201	0.0905578		-2.09442	0.0522592
Solyc02g090470	-2.98016	0.141505		-5.67283	0.0455175
Solyc01g108320	-2.74668	0.0801404		-3.00167	0.0467639
Solyc09g092410	-2.79546	0.137367		-4.90083	0.0239153
Solyc08g076850	1.12589	1.7151		2.37283	6.33439
Solyc03g031970	0.319692	0.576109		0,84298618	0.931404
Solyc07g043620	0.199995	0.769232		1.05562	0.747985
