## Supplementary material for "miR167-ARF8, an auxin-responsive module involved in the formation of root-knot nematode-induced galls in tomato": Table S5

### Sheet: Feuil1
Table S5. Gene Ontology (GO) analysis of the DEGs in galls at 7 and/or 14 dpi.
Samples	RNAseq (PE)	SmallRNA (SE)
galls_14dpi_1bis_S11	28715290	33197688
galls_14dpi_1_S10	32015110	29247361
galls_14dpi_1tris_S12	30503826	23156892
galls_7dpi_1_S5	26324499	25657083
galls_7dpi_3_S6	26668020	21923667
galls_7dpi_G7_2_S4	37186361	40649613
uninfected_root_14dpi_1bis_S8	31115089	25678750
uninfected_root_14dpi_1_S7	24555866	24397112
uninfected_root_14dpi_S9	32844976	26327152
uninfected_root_7dpi_1_S2	31092186	29239025
uninfected_root_7dpi_2_S1	26835282	29949650
uninfected_root_7dpi_4_S3	28359791	24525334
