## Supplementary material for "miR167-ARF8, an auxin-responsive module involved in the formation of root-knot nematode-induced galls in tomato": Table S8

### Sheet:  DE 7dpi only
Table S7a. MicroRNAs DE in galls at 7dpi.		Table S8a. MicroRNAs DE in galls at 7 dpi only.
miRNA	Base mean G7	Base mean R7	LogFold change G/R 7 dpi	padj	miRNA better aligned	%identity	Alignment length	miRNA_family
SL3.0ch08_70_3	282.372	121.397	2.57571	0.0452992	eun-miR10212-3p	89.47	19	mir10212
SL3.0ch09_233_3	1264.9	586.678	3.19954	0.0106565	sly-miR10530	100	24	mir10530
SL3.0ch07_236	541.788	183.047	3.86607	0.00176969	sly-miR10532	91.67	24	mir10532
SL3.0ch12_297_3	101.536	165.833	-2.83379	0.0264954	sly-miR10532	91.3	23	mir10532
SL3.0ch12_329_3	1781.19	572.498	2.54562	0.0484824	sly-miR10539	100	21	mir10539
SL3.0ch02_25_3	1021.69	2327.94	-3.59794	0.00383257	csi-miR156g-3p	100	21	mir156
SL3.0ch02_427_3	546.795	1208.05	-3.5661	0.00414101	stu-miR156d-3p	90.91	22	mir156
SL3.0ch06_412_3	13180.4	22417.6	-2.84092	0.0264383	stu-miR156d-3p	100	22	mir156
SL3.0ch07_365_3	438.414	801.318	-3.3348	0.00808678	ath-miR156a-3p	90.91	22	mir156
SL3.0ch02_25	13200.6	22403.6	-2.83802	0.0264383	ath-miR157a-5p	100	21	mir157
SL3.0ch02_292	12257.8	20729.1	-2.83705	0.0264383	ath-miR157c-5p	95.24	21	mir157
SL3.0ch02_427	13182.8	22386.6	-2.84009	0.0264383	ath-miR157a-5p	100	21	mir157
SL3.0ch03_196	13191.6	22421.1	-2.84129	0.0264383	ath-miR157c-5p	100	21	mir157
SL3.0ch03_409	42868.7	84352.3	-4.10638	0.00072342	ath-miR162b-3p	100	21	mir162
SL3.0ch06_410	42852.3	84333.6	-4.10734	0.00072342	ath-miR162b-3p	100	21	mir162
SL3.0ch01_423	16852.9	6985.83	3.37308	0.0073152	ath-miR164b-5p	100	20	mir164
SL3.0ch09_148_3	16898.2	7007.62	3.36994	0.0073152	ath-miR164c-5p	100	20	mir164
SL3.0ch09_355	16898.6	7007.62	3.36997	0.0073152	ath-miR164a	100	21	mir164
SL3.0ch03_178	3615.09	1988.51	2.62763	0.0401996	csi-miR166b-5p	95.24	21	mir166
SL3.0ch03_422	3615.3	1988.51	2.62803	0.0401996	ath-miR166b-3p	100	20	mir166
SL3.0ch06_15_3	34.9541	89.7422	-3.30114	0.008776	stu-miR166d-5p	100	21	mir166
SL3.0ch06_433_3	549.499	233.4	4.1462	0.00065781	vca-miR166a-5p	95.24	21	mir166
SL3.0ch09_251	888.605	226.077	5.2821	5.41e-06	ath-miR166d	100	21	mir166
SL3.0ch08_286	74.1034	21.0146	3.38239	0.0073152	sly-miR169e-3p	100	21	mir169
SL3.0ch03_191_3	1284.33	2209	-3.23106	0.00997744	smo-miR171c	88.89	18	mir171
SL3.0ch03_341	1285.98	2206.67	-3.21451	0.0104534	zma-miR171f-5p	94.74	19	mir171
SL3.0ch03_344_3	299.907	651.133	-3.17787	0.0112441	ata-miR171a-3p	100	21	mir171
SL3.0ch06_221_3	1299.67	2118.69	-3.00077	0.0177883	smo-miR171b	95.24	21	mir171
SL3.0ch07_337	922.008	282.217	4.20692	0.00051774	sly-miR171e	100	21	mir171
SL3.0ch07_337_3	123.117	30.6863	4.89804	2.9e-05	ath-miR171c-5p	95.24	21	mir171
SL3.0ch07_438_3	118.601	425.846	-6.8939	5.58e-10	lja-miR171d-3p	100	21	mir171
SL3.0ch12_284_3	385.48	680.87	-3.27556	0.00927524	sly-miR171b-5p	95.24	21	mir171
SL3.0ch10_54_3	14.0066	38.5855	-2.93679	0.020408	vvi-miR172d	85.71	21	mir172
SL3.0ch12_128	68.7123	34.5643	2.72399	0.0331483	dme-miR-2c-5p	85.71	21	mir2
SL3.0ch03_317_3	107.105	250.265	-4.47598	0.00016595	bta-miR-2394	86.36	22	mir2394
SL3.0ch01_322	51.6941	97.0351	-2.64104	0.03941	dps-miR-2539-5p	84.21	19	mir2539
SL3.0ch12_376	76.2982	167.469	-3.00895	0.0174768	pte-miR-263b-3p	100	13	mir263
SL3.0ch06_320	23.7013	48.8585	-2.77581	0.0300355	mtr-miR2643b-5p	93.75	16	mir2643
SL3.0ch10_43	202.285	116.076	3.20291	0.0106471	sja-miR-3486-3p	88.24	17	mir3486
SL3.0ch10_99	201.912	115.363	3.25259	0.00963391	sja-miR-3486-3p	88.24	17	mir3486
SL3.0ch11_35	201.912	115.363	3.25259	0.00963391	sja-miR-3486-3p	88.24	17	mir3486
SL3.0ch06_304	902.571	1933.32	-3.24018	0.00979427	ath-miR390b-5p	100	21	mir390
SL3.0ch06_402_3	902.571	1932.94	-3.23958	0.00979427	ath-miR390b-5p	100	20	mir390
SL3.0ch10_421	948.684	1956.87	-3.13926	0.0125722	gma-miR390b-5p	100	20	mir390
SL3.0ch00_170	10876.4	17262.9	-2.67516	0.0360448	cca-miR396c	90	20	mir396
SL3.0ch00_170_3	86559.9	166835	-2.74149	0.0320205	zma-miR396d	95.45	22	mir396
SL3.0ch00_347	86559.5	166835	-2.74147	0.0320205	zma-miR396c	95.45	22	mir396
SL3.0ch00_347_3	10876.4	17263.2	-2.67534	0.0360448	ath-miR396a-3p	100	21	mir396
SL3.0ch07_424	1401.45	831.671	2.77599	0.0300355	ath-miR396b-5p	100	21	mir396
SL3.0ch07_424_3	85320.7	163283	-2.71738	0.0331483	stu-miR396-3p	100	21	mir396
SL3.0ch12_296	85322.4	163269	-2.7172	0.0331483	ath-miR396b-5p	100	21	mir396
SL3.0ch12_420	10884.3	17278.9	-2.67337	0.0360448	zma-miR396d	95.45	22	mir396
SL3.0ch12_420_3	86515.4	166719	-2.74036	0.0320205	ath-miR396a-3p	100	21	mir396
SL3.0ch12_59_3	85322.4	163269	-2.7172	0.0331483	ath-miR396b-5p	100	21	mir396
SL3.0ch12_14_3	6707.54	2254.56	3.27165	0.00927524	aly-miR398c-3p	86.36	22	mir398
SL3.0ch03_243	69.7246	8.75814	5.09192	1.22e-05	sbi-miR399j	100	21	mir399
SL3.0ch03_243_3	64.0696	4.44281	5.23127	6.73e-06	csi-miR399f-5p	90.48	21	mir399
SL3.0ch03_278	123.627	37.6978	3.29	0.00901686	osa-miR399j	100	21	mir399
SL3.0ch01_435	7601.74	11606.8	-2.9258	0.0209638	sly-miR403-3p	100	21	mir403
SL3.0ch01_346_3	12293.9	4570.62	2.72574	0.0331483	stu-miR408a-5p	100	21	mir408
SL3.0ch01_419_3	15295.4	5850.91	2.6232	0.0402035	sly-miR408	100	21	mir408
SL3.0ch03_440	1483.66	2835.4	-3.11661	0.0133049	nta-miR482c	100	21	mir482
SL3.0ch04_6	3408.05	5139.92	-2.80831	0.0282345	sly-miR5300	100	20	mir5300
SL3.0ch12_241_3	8450.32	14663.1	-2.71346	0.0332925	sja-miR-7-3p	89.47	19	mir7
SL3.0ch12_81	84.9388	148.816	-2.54737	0.0484824	mdo-miR-7318-3p	84.21	19	mir7318
SL3.0ch03_302_3	27.1279	64.0091	-3.30956	0.00873742	mdo-miR-7393-3p	87.5	16	mir7393
SL3.0ch02_247	85.758	147.695	-3.02047	0.017143	sly-miR7981d	95.24	21	mir7981
SL3.0ch06_275_3	192.372	372.989	-4.11973	0.00071872	stu-miR7981-3p	83.33	18	mir7981
SL3.0ch07_160	541.012	182.097	3.87409	0.00175128	sly-miR7981d	86.36	22	mir7981
SL3.0ch09_239	72.4248	143.689	-3.59475	0.00383257	sly-miR7981d	95.24	21	mir7981
SL3.0ch12_297	101.803	221.792	-4.48153	0.00016595	sly-miR7981d	95.24	21	mir7981
SL3.0ch06_264_3	83.0886	41.0712	2.95295	0.0200549	stu-miR7991b	85.71	21	mir7991
SL3.0ch06_275	38.8064	74.8157	-2.75535	0.0317394	stu-miR8010	80.95	21	mir8010
SL3.0ch09_208	1405.21	643.019	4.65249	7.62e-05	stu-miR8020	90	20	mir8020
SL3.0ch09_208_3	547.951	306.07	3.45975	0.00581036	stu-miR8020	100	23	mir8020
SL3.0ch09_104_3	334.335	123.391	5.58073	1.23e-06	stu-miR8024a-5p	88.89	18	mir8024
SL3.0ch09_234	334.335	123.391	5.58073	1.23e-06	stu-miR8024a-5p	88.89	18	mir8024
SL3.0ch09_318	334.335	123.391	5.54448	1.23e-06	stu-miR8024a-5p	88.89	18	mir8024
SL3.0ch01_439	17.528	43.8458	-2.61144	0.0413483	stu-miR8033-5p	100	18	mir8033
SL3.0ch01_439_3	10.2525	27.1283	-2.7874	0.0296552	stu-miR8033-5p	100	22	mir8033
SL3.0ch12_238	572.341	7.65989	8.27224	3.16e-14	nta-miR827	100	21	mir827
SL3.0ch12_238_3	312.914	3.88065	7.93818	3.22e-13	stu-miR827-5p	100	21	mir827
SL3.0ch12_407_3	95216.1	190967	-3.27275	0.00927524	sly-miR9471a-5p	100	21	mir9471
SL3.0ch12_417_3	97702	195548	-3.25082	0.00963391	sly-miR9471b-5p	100	21	mir9471
SL3.0ch09_110	489.069	266.96	3.89534	0.00164199	cpo-miR-98-3p	83.33	18	mir98
SL3.0ch01_140	62.3895	119.484	-3.3024	0.008776	NA	NA	NA	NA
SL3.0ch01_227	4902.36	2621.79	4.0912	0.00075363	NA	NA	NA	NA
SL3.0ch01_227_3	435.468	237.02	2.82412	0.0270915	NA	NA	NA	NA
SL3.0ch01_340	25.8774	79.7085	-3.47017	0.00567404	NA	NA	NA	NA
SL3.0ch01_62	74.1297	143.197	-3.59529	0.00383257	NA	NA	NA	NA
SL3.0ch01_75	175.392	425.643	-5.07784	1.25e-05	NA	NA	NA	NA
SL3.0ch02_56	342.136	208.5	2.69432	0.0350225	NA	NA	NA	NA
SL3.0ch03_108	370.865	676.674	-3.53267	0.00462811	NA	NA	NA	NA
SL3.0ch03_224_3	1134.6	671.849	3.81918	0.00205115	NA	NA	NA	NA
SL3.0ch03_317	89.1864	167.114	-3.10228	0.0138264	NA	NA	NA	NA
SL3.0ch04_161	242.783	133.411	3.39678	0.00721943	NA	NA	NA	NA
SL3.0ch04_188	863.571	312.608	2.74279	0.0320205	NA	NA	NA	NA
SL3.0ch04_350_3	463.321	233.684	3.04571	0.0159176	NA	NA	NA	NA
SL3.0ch06_220_3	11.7425	33.3356	-2.63263	0.0401339	NA	NA	NA	NA
SL3.0ch06_264	121.875	58.1788	3.72304	0.00271051	NA	NA	NA	NA
SL3.0ch06_63	126.866	199.916	-2.56076	0.0470001	NA	NA	NA	NA
SL3.0ch07_142	161.278	263.716	-3.19567	0.0106855	NA	NA	NA	NA
SL3.0ch07_199	54.2788	130.978	-2.677	0.0360448	NA	NA	NA	NA
SL3.0ch08_109	449.966	172.937	-2.62529	0.0402035	NA	NA	NA	NA
SL3.0ch08_389	7.95225	37.055	-4.3638	0.00026294	NA	NA	NA	NA
SL3.0ch08_400_3	24.8213	6.61349	3.14976	0.0122555	NA	NA	NA	NA
SL3.0ch08_70	6323.13	1493.94	3.7802	0.00235051	NA	NA	NA	NA
SL3.0ch09_104	66.4894	30.8267	3.07815	0.0148486	NA	NA	NA	NA
SL3.0ch09_112	78.6448	306.867	-2.94177	0.020256	NA	NA	NA	NA
SL3.0ch09_193	63.9397	30.3635	2.9443	0.020256	NA	NA	NA	NA
SL3.0ch09_203	62.2195	21.587	3.57245	0.00410692	NA	NA	NA	NA
SL3.0ch09_203_3	18.1144	5.4111	2.68625	0.0356342	NA	NA	NA	NA
SL3.0ch09_234_3	67.1112	30.8267	3.13542	0.0126081	NA	NA	NA	NA
SL3.0ch09_318_3	64.5648	30.7538	3.01471	0.0173088	NA	NA	NA	NA
SL3.0ch09_324_3	30.6853	90.8013	-3.89644	0.00164199	NA	NA	NA	NA
SL3.0ch09_342	78.6448	306.867	-2.94177	0.020256	NA	NA	NA	NA
SL3.0ch09_342_3	37.4931	144.479	-2.78224	0.0298997	NA	NA	NA	NA
SL3.0ch10_200_3	62.4527	126.183	-2.96412	0.0195138	NA	NA	NA	NA
SL3.0ch10_242	39.7077	18.305	2.60147	0.0423007	NA	NA	NA	NA
SL3.0ch10_345_3	43.8556	12.5321	3.65448	0.00319904	NA	NA	NA	NA
SL3.0ch12_116	8034.82	14188.9	-2.75185	0.0318408	NA	NA	NA	NA
SL3.0ch12_144	70.2394	157.504	-3.06934	0.0151434	NA	NA	NA	NA
SL3.0ch12_232	168.238	371.271	-2.98973	0.0182763	NA	NA	NA	NA
SL3.0ch12_241	5122.1	8331.27	-2.5366	0.049444	NA	NA	NA	NA
SL3.0ch12_301_3	84.1762	42.4584	3.21037	0.0104887	NA	NA	NA	NA
SL3.0ch12_321_3	199.243	382.692	-3.05187	0.0158972	NA	NA	NA	NA
SL3.0ch12_331_3	134.753	60.3888	2.97269	0.0191483	NA	NA	NA	NA
SL3.0ch12_376_3	125.94	365.602	-3.71698	0.00271051	NA	NA	NA	NA
SL3.0ch12_430	665.966	2054.19	-6.77407	1.13e-09	NA	NA	NA	NA

### Sheet: DE 14dpi only
Table S8b. MicroRNAs DE in galls at 14 dpi only.
miRNA	Base mean G14	Base mean R14	logFold change G/R 14 dpi	padj	miRNA better aligned	%identity	Alignment length	miRNA_family
SL3.0ch00_366	904.716	354.524	3.07795	0.0359422	egr-miR-277b-3p	80	20	mir277
SL3.0ch03_291_3	101.218	12.8271	2.99954	0.0440539	NA	NA	NA	NA
SL3.0ch03_362	71.767	225.509	-2.98503	0.0450982	ath-miR393a-5p	100	22	mir393
SL3.0ch04_250	163.003	397.371	-2.96608	0.0468561	ath-miR172c	100	21	mir172
SL3.0ch05_225	1688.12	157.15	3.43006	0.01493	aly-miR398c-3p	90.91	22	mir398
SL3.0ch05_333	45.372	170.768	-3.24716	0.0259548	NA	NA	NA	NA
SL3.0ch08_279	43.906	14.9755	2.93225	0.0499534	NA	NA	NA	NA
SL3.0ch09_233	915.957	365.238	3.64901	0.0076459	sly-miR10530	81.82	22	mir10530
SL3.0ch10_226_3	155.462	407.848	-4.14013	0.00168153	NA	NA	NA	NA
SL3.0ch11_330_3	363.716	119.135	-3.61687	0.00829941	eun-miR172c-5p	95.24	21	mir172
SL3.0ch12_328_3	23.9556	5.88577	3.57458	0.00937298	NA	NA	NA	NA

### Sheet: DE 7&14
Table S8c. MicroRNAs DE in galls at 7 and 14 dpi.
miRNA	Base mean G7	Base mean R7	LogFold change G/R 7 dpi	padj	Base mean G14	Base mean R14	LogFold change G/R 14 dpi	padj	miRNA better aligned	%identity	Alignment length	miRNA_family
SL3.0ch02_91	57.4453	1.98591	4.6921	6.4901e-05	91.6775	3.94369	3.94677	0.00264634	egr-miR-10288-3p	93.33	15	mir10288
SL3.0ch12_329	104.01	384.417	3.4967	0.00521777	356.255	53.9963	3.21051	0.028552	gma-miR1517	84.21	19	mir1517
SL3.0ch02_292_3	492.326	1099.45	-3.38484	0.0073152	122.841	596.891	-2.95609	0.0473021	mtr-miR156h-3p	95.24	21	mir156
SL3.0ch06_17	8313.68	15981.6	-3.70666	0.00271051	3132.33	11549.9	-3.11691	0.0329954	bna-miR167a	100	22	mir167
SL3.0ch09_408	8303.68	15974.3	-3.71054	0.00271051	3130.13	11544.8	-3.11821	0.0329954	bna-miR167b	100	22	mir167
SL3.0ch09_413	8313.25	15981.6	-3.70638	0.00271051	3131.82	11550.3	-3.11739	0.0329954	bna-miR167b	100	22	mir167
SL3.0ch09_418	8313.99	15982.7	-3.70569	0.00271051	3132.33	11551.8	-3.11737	0.0329954	bna-miR167b	100	22	mir167
SL3.0ch07_438	163.589	586.723	-5.11619	1.12236e-05	211	624.602	-4.54626	0.000729567	ppe-miR171b	95.24	21	mir171
SL3.0ch12_0	595.163	177.046	-4.91389	2.79502e-05	643.473	226.275	-4.41864	0.00100414	lja-miR171d-5p	100	21	mir171
SL3.0ch04_135	176.025	31.4332	6.61343	3.00414e-09	258.172	37.384	4.93284	0.000135338	emu-miR-307-5p	87.5	16	mir307
SL3.0ch07_167	10995.8	3176.76	3.71207	0.00271051	9567.94	1838.38	3.06838	0.0359422	lus-miR397a	100	20	mir397
SL3.0ch07_167_3	26875.9	5572.26	4.7035	6.34964e-05	27178.9	4532.7	3.93501	0.00264634	sly-miR397-3p	100	19	mir397
SL3.0ch07_274	10996.7	3177.5	3.71123	0.00271051	9569.13	1838.38	3.06878	0.0359422	eun-miR397b-3p	95.24	21	mir397
SL3.0ch07_274_3	26877.7	5573.64	4.70349	6.34964e-05	27179.3	4533.18	3.93516	0.00264634	stu-miR397-3p	90.48	21	mir397
SL3.0ch07_60	26875.7	5572.26	4.7035	6.34964e-05	27179	4532.7	3.93504	0.00264634	sly-miR397-3p	100	21	mir397
SL3.0ch07_60_3	26875.9	5572.26	4.7035	6.34964e-05	27179.3	4532.7	3.93505	0.00264634	stu-miR397-5p	100	21	mir397
SL3.0ch01_346	190.931	14.5726	7.92768	3.21517e-13	169.918	17.2015	3.39182	0.0165217	smo-miR408	95.24	21	mir408
SL3.0ch01_419	4040.99	1656.56	2.79701	0.0290122	2176.28	480.435	3.13304	0.0329954	smo-miR408	100	21	mir408
SL3.0ch12_327	184.185	49.772	6.94072	4.6813e-10	168.863	51.4277	4.33857	0.00119752	bdi-miR5169a	80.95	21	mir5169
SL3.0ch07_28	15.5502	76.3125	-3.35525	0.00761224	5.50082	68.9718	-6.10778	6.74866e-07	sly-miR5302b-5p	100	22	mir5302
SL3.0ch01_115	580.341	2318.26	-8.85461	6.04654e-16	560.354	2222.2	-5.19801	4.69587e-05	stu-miR6026-3p	100	22	mir6026
SL3.0ch01_257_3	600.226	2332.52	-8.76453	6.75196e-16	577.721	2233.9	-5.18947	4.69587e-05	stu-miR6026-3p	100	22	mir6026
SL3.0ch08_306_3	2242.82	347.644	5.22012	6.77576e-06	3282.84	584.4	3.98484	0.00264634	crm-miR-7598	89.47	19	mir7598
SL3.0ch08_306	3725.61	731.869	4.43759	0.000192647	5972.66	839.224	3.9614	0.00264634	NA	NA	NA	NA
SL3.0ch08_400	64.4019	13.0735	4.76018	5.57055e-05	44.9189	12.3384	3.13218	0.0329954	NA	NA	NA	NA
SL3.0ch11_147	269.126	865.61	-5.31868	4.70344e-06	357.537	1125.89	-3.90118	0.00290657	NA	NA	NA	NA
SL3.0ch11_266	3616.35	6539.5	-3.67634	0.00298864	3011.04	6773.04	-3.3829	0.0165217	NA	NA	NA	NA
SL3.0ch11_266_3	3557.83	6298.64	-3.37346	0.0073152	2935.62	6512.7	-3.47953	0.0129051	NA	NA	NA	NA
SL3.0ch12_270	143.188	38.6271	5.84928	2.96215e-07	138.848	43.7488	4.15747	0.00168153	NA	NA	NA	NA
SL3.0ch12_270_3	64.1334	31.3655	3.04836	0.0159176	50.5639	14.6388	4.17669	0.00168153	NA	NA	NA	NA
SL3.0ch12_295	144.867	39.0357	6.04505	9.77628e-08	139.365	45.2014	4.13665	0.00100414	NA	NA	NA	NA
SL3.0ch12_295_3	115.692	47.565	3.83754	0.00194514	93.109	26.3075	4.40615	0.00100414	NA	NA	NA	NA
SL3.0ch12_327_3	63.5437	31.6753	2.92067	0.0211327	49.0063	14.1188	4.15866	0.00168153	NA	NA	NA	NA
SL3.0ch12_328	144.867	39.0357	6.04505	9.77628e-08	139.365	45.2014	4.13665	0.00937298	NA	NA	NA	NA
