## Supplementary material for "miR167-ARF8, an auxin-responsive module involved in the formation of root-knot nematode-induced galls in tomato": Table S10

### Sheet: A. Test infection 1
Table S10 (a) First infection assay of CRISPR lines
WT	Galles	ME	Poids (g)		CRISPR arf8a	Galles	ME	Poids (g)
1	79	41	1.7284		1	49	16	1.3339
2	80	36	1.4439		2	66	24	1.6424
3	71	35	1.9899		3	60	39	1.3921
4	68	34	1.2547		4	70	20	1.3379
5	70	36	1.8096		5	64	18	1.6314
6	78	39	1.8853		6	28	7	1.0297
7	71	38	1.3857		7	77	46	1.6218
8	82	51	1.4039		8	45	26	1.3179
9	80	26	1.6401		9	30	10	1.2601
10	72	44	1.5267		10	26	9	1.4217
11	39	22	1.5006		11	44	17	1.4299
12	92	65	1.8817		12	37	11	1.4813
13	101	67	1.7968		13	40	19	2.4196
14	42	22	1.6331			48.9231	20.1538	1.48613
15	84	32	1.3699
16	55	45	1.1871
	72.75	39.5625	1.58984
CRISPR arf8b	Galles	ME	Poids (g)		CRISPR arf8ab	Galles	ME	Poids (g)
1	40	12	1.2177		1	69	24	1.9157
2	41	18	1.2945		2	84	54	2.0403
3	53	14	1.2818		3	55	31	1.7029
4	58	29	1.0981		4	40	30	1.1191
5	45	10	1.4037		5	55	24	2.1228
6	52	21	1.2498		6	22	16	1.2145
7	57	18	1.7111		7	63	42	1.7761
8	16	7	1.1908		8	75	29	2.9935
9	12	8	1.0098		9	37	18	1.7076
10	66	38	1.0978		10	24	12	1.0965
11	33	11	1.4632		11	39	13	1.3378
12	12	5	1.356		12	64	36	2.1349
13	16	9	1.1283		13	49	22	1.6227
14	40	16	1.0325		14	53	16	1.4891
15	45	13	1.1518			52.0714	26.2143	1.73382
16	41	24	1.9861
	39.1875	15.8125	1.29206

### Sheet: B. Test infection 2
Table S10 (b) Second infection assay of CRISPR lines
WT	Galles	ME	Poids (g)		CRISPR arf8a	Galles	ME	Poids (g)
1	60	41	3.3437		1	47	21	2.5288
2	77	56	3.0428		2	31	20	2.7571
3	74	19	3.3771		3	44	19	3.2098
4	60	33	2.2071		4	50	20	3.3778
5	51	27	3.0754		5	12	6	3.4015
6	47	22	2.0688		6	33	17	3.5135
7	54	28	3.9989		7	39	21	4.0659
8	61	21	3.7123		8	29	15	2.7523
	60.5	30.875	3.10326		9	44	29	2.8669
					10	28	10	3.2174
					11	47	21	3.1322
					12	33	15	3.0357
					13	32	23	2.8941
					14	44	18	2.9046
					15	31	11	3.0217
					16	26	17	2.9213
					17	49	31	3.199
						36.4118	18.4706	3.10586
CRISPR arf8b	Galles	ME	Poids (g)		CRISPR arf8ab	Galles	ME	Poids (g)
1	30	13	3.5438		1	44	17	3.5918
2	39	21	3.5719		2	51	27	3.4767
3	48	25	3.6396		3	34	19	2.0031
4	35	29	2.8269		4	43	27	3.0649
5	40	22	4.6671		5	18	15	2.9508
6	36	16	3.5433		6	54	21	4.3175
7	20	9	3.2571			40.6667	21	3.23413
8	17	7	3.6319
9	37	22	3.0949
10	47	27	3.4376
11	53	27	4.4869
	36.5455	19.8182	3.60918

### Sheet: C. Test infection 3
Table S10 (c) Third infection assay of CRISPR lines
WT	Galles	ME		CRISPR arf8a	Galles	ME
1	86	55		1	64	27
2	111	68		2	87	31
3	127	62		3	72	26
4	169	59		4	55	30
5	135	66		5	12	8
6	142	91		6	69	29
7	100	63		7	79	51
8	113	68		8	81	40
9	110	70		9	61	34
10	108	82			64.4444	30.6667
11	92	45
	117.545	66.2727
CRISPR arf8b	Galles	ME		CRISPR arf8ab	Galles	ME
1	48	30		1	92	59
2	40	19		2	88	47
3	36	17		3	76	33
4	65	33		4	101	30
5	58	42		5	73	49
6	65	43		6	51	27
7	44	24		7	47	26
8	56	29			75.4286	38.7143
9	78	38
10	63	41
	55.3	31.6

### Sheet: D. BABB 1
Table S10 (d) First test of NFS area measures for BABB cleared galls of CRISPR lines and WT.
WT	Feeding site Area (µm2)			CRISPR arf8a	Feeding site Area (µm2)
image 1	41542.6			image 1	57969.7
image 2	56131.6			image 2	50945.1
image 3	70334.4			image 3	44654.7
image 4	62133			image 4	42578.3
image 5	71798.7			image 5	59721.7
image 6	65064.3			image 6	45716.3
image 7	78686.3			image 7	54183.8
image 8	48003.9			image 8	46601.3
image 9	74410.9			image 9	54392.7
image 10	65505.8			image 10	67314
image 11	60509.1			image 11	42363.8
image 12	56627			image 12	43995.3
image 13	79170.7			image 13	44692.3
image 14	68509.2			image 14	43091.5
	64173.4			image 15	41812.4
				image 16	53165.9
					49574.9
CRISPR arf8b	Feeding site Area (µm2)			CRISPR arf8ab	Feeding site Area (µm2)
image 1	32284.2			image 1	37473.5
image 2	46917.9			image 2	32692.8
image 3	40341.9			image 3	41237.1
image 4	37898.4			image 4	31541.8
image 5	57359.6			image 5	62543.4
image 6	47243.8			image 6	44551.9
image 7	55905.1			image 7	38760.2
image 8	48476.2			image 8	30368.5
	45803.4			image 9	40 377.80
				image 10	43.447.67
					39896.1

### Sheet: E. BABB 2
Table S10 (e) Second test of NFS area measures for BABB cleared galls of CRISPR lines and WT
WT	Feeding site Area (µm2)		CRISPR arf8a	Feeding site Area (µm2)
image 1	72827.5		image 1	45638.8
image 2	49509.1		image 2	54976.7
image 3	71934.7		image 3	39925.8
image 4	61187.9		image 4	45910.1
image 5	58771.8		image 5	42897.5
image 6	60214.1		image 6	30468.9
image 7	70345.6		image 7	44370.6
image 8	58852.8		image 8	61487.5
	62955.5			45709.5
CRISPR arf8b	Feeding site Area (µm2)		CRISPR arf8ab	Feeding site Area (µm2)
image 1	35646.6		image 1	37105.6
image 2	42949.8		image 2	52913
image 3	47128		image 3	27863
image 4	48883.8		image 4	31942.8
image 5	40188.6		image 5	39284.9
image 6	35669.6		image 6	25.6702
	41744.4		image 7	24674.8
				30544.3
