## Supplementary material for "miR167-ARF8, an auxin-responsive module involved in the formation of root-knot nematode-induced galls in tomato": Table S11

### Sheet: arf8a
Table S11a. Genes differentially expressed in crisprarf8a galls in comparison to WT galls
gene	sampleA_DEseq_ARF8A	sampleB_DEseq_ARF8A	baseMeanA_DEseq_ARF8A	baseMeanB_DEseq	log2FoldChange_DEseq_ARF8A	padj_DEseq_ARF8A	logFC_edgR_ARF8A	FDR_edgR_ARF8A	annot
Solyc00g281110.1.1	G14_ARF8A	G14_utom	14.902	123.067	-3.04643	0.00376714	-3.03317	0.0121024	LOW QUALITY:inositol polyphosphate kinase 2 alpha
Solyc01g005390.3.1	G14_ARF8A	G14_utom	317.446	1376.64	-2.11809	0.004708	-2.1144	0.0113528	Nudix hydrolase
Solyc01g005850.2.1	G14_ARF8A	G14_utom	894.433	123.373	2.8574	0.000384841	2.85974	0.00227815	LOW QUALITY:Extensin-like protein Dif54
Solyc01g005860.2.1	G14_ARF8A	G14_utom	448.216	61.5317	2.86648	0.00151489	2.8632	0.00801311	LOW QUALITY:WD repeat protein
Solyc01g007020.3.1	G14_ARF8A	G14_utom	27.6294	178.962	-2.70367	0.000115598	-2.69725	0.00215104	U-box domain-containing family protein
Solyc01g009160.2.1	G14_ARF8A	G14_utom	1743.82	4003.89	-1.1992	0.00384833	-1.19919	0.022347	harpin-induced1-like
Solyc01g015080.3.1	G14_ARF8A	G14_utom	732.863	1884.24	-1.36201	0.0303748	-1.36432	0.0482406	Peroxidase
Solyc01g021600.3.1	G14_ARF8A	G14_utom	547.065	213.949	1.3537	0.00358038	1.35485	0.0414963	Dirigent protein
Solyc01g056655.1.1	G14_ARF8A	G14_utom	151.719	7.0693	4.39222	0.000158478	4.37328	0.00169016	Somatic embryogenesis receptor-like kinase-like protein
Solyc01g073810.2.1	G14_ARF8A	G14_utom	545.426	1975.46	-1.85768	0.0151359	-1.85501	0.0288409	LOW QUALITY:Cysteine/Histidine-rich C1 domain family protein
Solyc01g073860.3.1	G14_ARF8A	G14_utom	920.165	4994.3	-2.44091	0.000330864	-2.4404	0.00169016	Cysteine/Histidine-rich C1 domain family protein
Solyc01g079480.3.1	G14_ARF8A	G14_utom	1313.15	3697.68	-1.49408	0.0302769	-1.49086	0.0492225	BZIP transcription factor
Solyc01g079940.3.1	G14_ARF8A	G14_utom	4963.2	20300.3	-2.03222	0.00099739	-2.02818	0.00531393	Eukaryotic aspartyl protease family protein
Solyc01g080010.2.1	G14_ARF8A	G14_utom	3999.74	22028.4	-2.46148	0.0110182	-2.45537	0.0444142	xyloglucan endoglucanase inhibitor;Dbxref=InterPro:IPR001461;Ontology_term=GO:0004190,GO:0006508
Solyc01g080030.2.1	G14_ARF8A	G14_utom	1.48653	65.7425	-5.57515	0.00723679	-5.46862	0.00659255	NADP-dependent alkenal double bond reductase
Solyc01g087560.3.1	G14_ARF8A	G14_utom	634.684	1768.08	-1.47738	0.000720006	-1.47576	0.00266225	Methyltransferase
Solyc01g088010.1.1	G14_ARF8A	G14_utom	104.356	10.9056	3.23738	0.0132938	3.22792	0.0278776	LOW QUALITY:Lactoylglutathione lyase / glyoxalase I family protein
Solyc01g091230.3.1	G14_ARF8A	G14_utom	613.359	200.339	1.61489	0.000841755	1.61423	0.0105874	Receptor-like kinase
Solyc01g091380.3.1	G14_ARF8A	G14_utom	918.863	315.475	1.54292	0.00180442	1.54342	0.00997195	Microtubule-associated protein-like
Solyc01g094170.3.1	G14_ARF8A	G14_utom	750.121	2371.13	-1.66042	0.0157361	-1.65458	0.0278776	Digalactosyldiacylglycerol synthase
Solyc01g097720.1.1	G14_ARF8A	G14_utom	584.388	87.4958	2.73949	2.65124e-05	2.739	0.000332781	Extensin-like protein Dif10
Solyc01g098110.3.1	G14_ARF8A	G14_utom	5541.07	1995.01	1.4737	0.0290803	1.47614	0.0482406	Esterase/lipase/thioesterase family protein
Solyc01g100370.3.1	G14_ARF8A	G14_utom	4857.9	18412.7	-1.92234	0.0154106	-1.91509	0.0438236	Adenine nucleotide alpha hydrolases-like superfamily protein
Solyc01g100390.3.1	G14_ARF8A	G14_utom	314.853	870.025	-1.4659	0.0117789	-1.46191	0.0343908	Pyrophosphate-energized vacuolar membrane proton pump
Solyc01g107090.2.1	G14_ARF8A	G14_utom	2521.23	11105.1	-2.13918	0.00511415	-2.13375	0.0168443	LOW QUALITY:beta-1,4-xylosidase
Solyc01g107100.3.1	G14_ARF8A	G14_utom	7070.94	18942.2	-1.42173	0.00431869	-1.41838	0.0257134	LOW QUALITY:beta-1,4-xylosidase
Solyc01g109810.2.1	G14_ARF8A	G14_utom	370.91	80.9548	2.19217	0.00458436	2.1967	0.0168443	LOW QUALITY:Transmembrane protein, putative
Solyc01g110370.3.1	G14_ARF8A	G14_utom	268.851	692.136	-1.36255	0.0115062	-1.36113	0.0495126	Zinc finger, B-box
Solyc02g021220.1.1	G14_ARF8A	G14_utom	1513.69	479.515	1.65858	0.00151489	1.65693	0.00444933	Subtilisin-like protease
Solyc02g066970.1.1	G14_ARF8A	G14_utom	497.682	95.1302	2.38449	0.00723679	2.38246	0.0260845	LOW QUALITY:Transcription factor bHLH151, putative
Solyc02g067610.1.1	G14_ARF8A	G14_utom	15.7742	145.228	-3.22017	0.000393153	-3.2094	0.00296092	LOW QUALITY:DNA helicase INO80-like protein
Solyc02g067710.2.1	G14_ARF8A	G14_utom	916.735	64.8937	3.81686	0.00348157	3.82427	0.0329428	ARM repeat superfamily protein
Solyc02g071970.1.1	G14_ARF8A	G14_utom	299.525	1860.91	-2.6363	0.00553511	-2.6296	0.0207915	LOW QUALITY:F-box and Leucine Rich Repeat domains containing protein
Solyc02g072210.1.1	G14_ARF8A	G14_utom	57.3959	203.679	-1.82522	0.000839074	-1.82409	0.0207054	LOW QUALITY:DUF1685 family protein
Solyc02g082890.1.1	G14_ARF8A	G14_utom	29.5889	354.65	-3.58935	0.00458436	-3.57391	0.0312971	LOW QUALITY:RING/U-box superfamily protein
Solyc02g084850.3.1	G14_ARF8A	G14_utom	2429.47	55.7666	5.4445	0.0164987	5.4375	0.0216828	Abscisic acid and environmental stress-inducible protein TAS14
Solyc02g085590.3.1	G14_ARF8A	G14_utom	2240.01	160.132	3.80471	0.0054095	3.81304	0.0498771	BAC19.13
Solyc02g090970.1.1	G14_ARF8A	G14_utom	5.19668	140.042	-4.77263	1.47719e-05	-4.73888	0.000300872	MAP kinase kinase kinase 21;Dbxref=InterPro:IPR000719,Pfam:PF00069;Ontology_term=GO:0004672,GO:0005524,GO:0006468
Solyc02g091700.3.1	G14_ARF8A	G14_utom	1969.17	4173.76	-1.08346	0.0115062	-1.08228	0.0482406	hydroxyproline-rich glycoprotein family protein
Solyc02g092580.3.1	G14_ARF8A	G14_utom	1719.56	12104.3	-2.81541	0.0029985	-2.81232	0.0168443	Peroxidase
Solyc02g092700.3.1	G14_ARF8A	G14_utom	11004.5	1989.76	2.46726	0.000444361	2.47349	0.00227815	DUF1230 family protein	AHRD V3.3 *** AT5G67370.1)
Solyc03g006110.3.1	G14_ARF8A	G14_utom	37.9486	1.43388	4.75264	0.00379619	4.64379	0.000242383	Non-specific serine/threonine protein kinase
Solyc03g006490.3.1	G14_ARF8A	G14_utom	738.297	4171.67	-2.499	3.94323e-05	-2.4939	0.000207441	glutaminase domain-containing protein;Dbxref=InterPro:IPR024286,Pfam:PF12481
Solyc03g007370.3.1	G14_ARF8A	G14_utom	399.123	1226.87	-1.61988	0.0247985	-1.61499	0.0432694	Sigma factor
Solyc03g007960.3.1	G14_ARF8A	G14_utom	1009.59	143.229	2.81672	0.0093901	2.82262	0.0348741	beta-carotene hydroxylase-2
Solyc03g013440.3.1	G14_ARF8A	G14_utom	401.142	1085.91	-1.43772	0.00376714	-1.43371	0.0146715	Amino acid transporter, putative
Solyc03g026280.3.1	G14_ARF8A	G14_utom	13.0558	469.27	-5.15706	9.78999e-06	-5.15063	0.00147581	CBF
Solyc03g031630.3.1	G14_ARF8A	G14_utom	29.9935	1552.72	-5.69266	0.00769482	-5.67299	0.0120709	Calcium-binding EF-hand family protein
Solyc03g031980.3.1	G14_ARF8A	G14_utom	1927.1	836.98	1.20292	0.01275	1.2038	0.0324816	Clade XVI lectin receptor kinase
Solyc03g036470.2.1	G14_ARF8A	G14_utom	619.355	1792.67	-1.53354	0.00277802	-1.53052	0.00659255	Phenylalanine ammonia-lyase
Solyc03g042560.2.1	G14_ARF8A	G14_utom	280.449	816.993	-1.54429	0.0130203	-1.54314	0.0390357	Phenylalanine ammonia-lyase
Solyc03g044097.1.1	G14_ARF8A	G14_utom	3264.57	7384.57	-1.17756	0.00851069	-1.17589	0.0414443	Peroxidase
Solyc03g044850.1.1	G14_ARF8A	G14_utom	8.86358	67.9927	-2.92451	0.00458436	-2.90362	0.00704537	LOW QUALITY:Dehydrin family protein, expressed
Solyc03g044960.2.1	G14_ARF8A	G14_utom	14.9757	169.541	-3.51702	0.0108257	-3.50263	0.042897	Calcium uniporter protein, mitochondrial
Solyc03g083400.3.1	G14_ARF8A	G14_utom	2441.94	997.857	1.29099	0.00820257	1.29367	0.0207915	CCT motif family protein
Solyc03g093140.3.1	G14_ARF8A	G14_utom	446.153	1576.52	-1.82116	0.0181139	-1.82078	0.0341751	Glycerol-3-phosphate transporter, putative
Solyc03g093540.1.1	G14_ARF8A	G14_utom	73.8126	382.98	-2.38072	0.000396381	-2.37876	0.00429751	Ethylene-responsive transcription factor 5
Solyc03g093550.1.1	G14_ARF8A	G14_utom	131.532	690.409	-2.39529	0.00203108	-2.39476	0.00826113	Ethylene-responsive transcription factor
Solyc03g096350.3.1	G14_ARF8A	G14_utom	556.355	85.4892	2.69939	0.00705543	2.69904	0.0258251	Myb family transcription factor family protein
Solyc03g097585.1.1	G14_ARF8A	G14_utom	7759.41	2036.1	1.93005	0.00555476	1.92918	0.0151005	Bidirectional sugar transporter SWEET
Solyc03g097940.3.1	G14_ARF8A	G14_utom	524.108	154.364	1.76102	0.0115534	1.76437	0.0350979	Potassium channel
Solyc03g098030.3.1	G14_ARF8A	G14_utom	606.18	230.238	1.39637	0.00495912	1.39903	0.0350979	Type I inositol-1,4,5-trisphosphate 5-phosphatase
Solyc03g111300.1.1	G14_ARF8A	G14_utom	2.76417	43.6929	-4.03594	0.0306455	-3.99175	0.00924013	Cytochrome P450, putative
Solyc03g116530.3.1	G14_ARF8A	G14_utom	1619.5	4600.31	-1.50649	0.00407559	-1.50523	0.0113528	Lactoylglutathione lyase / glyoxalase I family protein
Solyc03g118470.3.1	G14_ARF8A	G14_utom	436.848	1335.45	-1.61272	0.00555476	-1.61395	0.0137981	Nudix hydrolase
Solyc03g123400.1.1	G14_ARF8A	G14_utom	1230.6	572.894	1.10325	0.00348157	1.10505	0.0329428	GRAS16;Dbxref=InterPro:IPR005202,Pfam:PF03514
Solyc03g123620.4.1	G14_ARF8A	G14_utom	1712.53	4065.86	-1.24744	0.00886241	-1.24788	0.0290346	Pectinesterase
Solyc04g007580.1.1	G14_ARF8A	G14_utom	42.8995	374.236	-3.12892	3.95989e-06	-3.12536	0.000207441	LOW QUALITY:DUF4228 domain protein
Solyc04g007790.3.1	G14_ARF8A	G14_utom	816.592	2230.91	-1.44986	0.0114548	-1.45207	0.0230887	MLP-like protein
Solyc04g008100.2.1	G14_ARF8A	G14_utom	450.158	1628.99	-1.85532	7.32195e-08	-1.85437	1.24887e-05	U-box domain-containing protein
Solyc04g016060.1.1	G14_ARF8A	G14_utom	1032.05	440.766	1.22753	0.000321218	1.22708	0.0151005	MIZU-KUSSEI-like protein	AHRD V3.3 *** AT2G41660.1);Dbxref=InterPro:IPR006460,Pfam:PF04759
Solyc04g049677.1.1	G14_ARF8A	G14_utom	798.769	254.726	1.64829	0.0201038	1.65019	0.0438236	Pseudo-response regulator
Solyc04g054340.1.1	G14_ARF8A	G14_utom	876.533	4345.47	-2.30999	0.0121618	-2.30185	0.0350979	LOW QUALITY:transmembrane protein
Solyc04g054760.3.1	G14_ARF8A	G14_utom	319.254	99.3444	1.68057	0.00118	1.68205	0.0230887	senescence-associated family protein	AHRD V3.3 *** AT1G22160.1)
Solyc04g063245.1.1	G14_ARF8A	G14_utom	193.028	38.8113	2.31116	0.00219519	2.31159	0.0107627	Cytochrome P450
Solyc04g074380.3.1	G14_ARF8A	G14_utom	64.7777	3.14598	4.36819	0.00546877	4.31964	0.0105874	Glycosyltransferase
Solyc04g074400.1.1	G14_ARF8A	G14_utom	11.6648	95.7949	-3.0371	0.0211669	-3.01955	0.042897	Phosphate-responsive 1 family protein, putative
Solyc04g074740.3.1	G14_ARF8A	G14_utom	4120.76	1564.46	1.39743	0.00118	1.39751	0.00629173	Blue copper protein, putative
Solyc04g077980.1.1	G14_ARF8A	G14_utom	630.948	2727.9	-2.11273	0.000942608	-2.11146	0.00256803	C2H2-type zinc finger protein
Solyc04g079360.1.1	G14_ARF8A	G14_utom	156.224	727.435	-2.21974	7.42717e-05	-2.22096	0.000988911	R2R3MYB transcription factor 77
Solyc04g082540.2.1	G14_ARF8A	G14_utom	0	38.2901	-7.80167	0.00740515	-8.28977	0.00650025	Ser/Thr-rich protein T10 in DGCR region
Solyc05g006190.1.1	G14_ARF8A	G14_utom	44.9857	2.25003	4.35949	0.0361597	4.29357	0.0299506	LOW QUALITY:O-acyltransferase
Solyc05g006340.3.1	G14_ARF8A	G14_utom	1276.32	387.792	1.71803	0.000238015	1.7188	0.00153743	Transducin/WD40 repeat-like superfamily protein
Solyc05g007900.2.1	G14_ARF8A	G14_utom	1847.23	5637.38	-1.60988	0.00315637	-1.60633	0.00826113	LOW QUALITY:RING/U-box superfamily protein, putative
Solyc05g013180.3.1	G14_ARF8A	G14_utom	173.092	866.17	-2.32504	0.0115062	-2.32006	0.0341751	Phosphate transporter PHO1-like protein
Solyc05g013540.1.1	G14_ARF8A	G14_utom	94.0334	11.6154	3.02986	0.011787	3.01494	0.0258251	Ethylene-responsive transcription factor
Solyc05g016720.3.1	G14_ARF8A	G14_utom	1.48653	172.048	-7.00437	5.11908e-07	-6.88204	7.71156e-06	Pentatricopeptide repeat	AHRD V3.3 --* AT1G05670.3)
Solyc05g052240.3.1	G14_ARF8A	G14_utom	2087.38	713.936	1.54782	0.0199696	1.54976	0.0329428	Chalcone-flavonone isomerase family protein
Solyc05g053550.3.1	G14_ARF8A	G14_utom	8613.82	1001.57	3.10417	5.61334e-05	3.10924	0.000854715	chalcone synthase 2;Dbxref=InterPro:IPR011141,Pfam:PF00195;Ontology_term=GO:0009058,GO:0016747
Solyc05g055080.1.1	G14_ARF8A	G14_utom	8.68558	104.581	-3.59277	3.45245e-08	-3.57329	7.71156e-06	LOW QUALITY:P-loop containing nucleoside triphosphate hydrolases superfamily protein
Solyc06g005160.3.1	G14_ARF8A	G14_utom	5761.28	20729.4	-1.84727	0.0149433	-1.85002	0.0454993	Ascorbate peroxidase
Solyc06g005813.1.1	G14_ARF8A	G14_utom	56.0626	661.459	-3.56167	0.00533997	-3.55807	0.0414443	Copper transporter, putative
Solyc06g006080.3.1	G14_ARF8A	G14_utom	4247.53	1254.18	1.75968	0.00984413	1.75951	0.0194509	thiamine biosynthesis protein ThiC;Dbxref=InterPro:IPR002817,Pfam:PF01964;Ontology_term=GO:0009228,GO:0051536
Solyc06g007200.3.1	G14_ARF8A	G14_utom	185.543	641.813	-1.79197	0.00647566	-1.79271	0.0233791	Protein phosphatase 2C
Solyc06g008930.3.1	G14_ARF8A	G14_utom	133.072	27.95	2.24575	0.00253852	2.24189	0.0151528	MLP-like protein 31
Solyc06g009050.3.1	G14_ARF8A	G14_utom	239.811	1085.45	-2.17965	0.00273567	-2.17359	0.00725126	Adenine nucleotide alpha hydrolases-like superfamily protein
Solyc06g009710.3.1	G14_ARF8A	G14_utom	273.982	37.3491	2.87027	0.00118	2.86654	0.00652991	R2R3MYB transcription factor 111
Solyc06g030470.3.1	G14_ARF8A	G14_utom	2911.15	1056.54	1.46214	0.00404251	1.46201	0.0101174	Domain of Uncharacterized protein function, putative
Solyc06g034410.3.1	G14_ARF8A	G14_utom	40.2583	2.18872	4.22713	0.0123155	4.15826	0.00212798	DUF1442 family protein
Solyc06g050870.3.1	G14_ARF8A	G14_utom	0	1619.42	-13.2021	0.00255277	-13.6799	0.000987293	Hypoxia-responsive family protein
Solyc06g053960.3.1	G14_ARF8A	G14_utom	1730.57	368.865	2.22987	0.0151359	2.22737	0.0368249	SolycHsfA6b;Dbxref=InterPro:IPR000232,Pfam:PF00447;Ontology_term=GO:0003700,GO:0005634,GO:0006355,GO:0043565
Solyc06g066490.1.1	G14_ARF8A	G14_utom	9.84662	68.1104	-2.78888	0.0303748	-2.77345	0.0380904	Avr9/Cf-9 rapidly elicited protein
Solyc06g069260.1.1	G14_ARF8A	G14_utom	244.088	4.72098	5.6764	3.96261e-08	5.6451	7.71156e-06	LOW QUALITY:Oleosin family protein
Solyc06g069730.3.1	G14_ARF8A	G14_utom	0	52.3037	-8.24784	0.000360603	-8.73923	0.000208921	chlorophyll a-b binding protein Cab12;Dbxref=InterPro:IPR001344,Pfam:PF00504;Ontology_term=GO:0009765,GO:0016020
Solyc06g072220.1.1	G14_ARF8A	G14_utom	302.005	866.932	-1.52253	3.94403e-05	-1.51939	0.00266225	Kunitz trypsin inhibitor
Solyc06g072430.2.1	G14_ARF8A	G14_utom	283.513	1553.74	-2.45531	3.79537e-07	-2.45044	7.71156e-06	BAG family molecular chaperone regulator 5
Solyc06g072620.3.1	G14_ARF8A	G14_utom	2556.47	579.087	2.14177	0.0232091	2.14323	0.0499819	Bidirectional sugar transporter SWEET
Solyc06g074030.1.1	G14_ARF8A	G14_utom	817.203	2504.76	-1.61624	0.0114773	-1.61633	0.0225444	Polynucleotidyl transferase, ribonuclease H-like superfamily protein
Solyc06g074420.1.1	G14_ARF8A	G14_utom	28.2433	274.975	-3.27453	0.000321218	-3.27176	0.00256803	Cytochrome P450 family protein
Solyc06g074990.2.1	G14_ARF8A	G14_utom	3649.75	1228.47	1.57105	0.000839074	1.573	0.00256803	putative high affinity nitrate transporter 2;Dbxref=InterPro:IPR011701,Pfam:PF07690;Ontology_term=GO:0016021,GO:0055085
Solyc06g075990.3.1	G14_ARF8A	G14_utom	1467.69	84.6167	4.11401	0.000355886	4.12084	0.00826113	dessication-induced 1VOC superfamily protein
Solyc06g076020.3.1	G14_ARF8A	G14_utom	1974.67	10960.2	-2.47254	0.00016335	-2.46792	0.00124487	heat shock protein 70 kD;Dbxref=InterPro:IPR013126,Pfam:PF00012
Solyc06g076330.3.1	G14_ARF8A	G14_utom	395.152	47.8575	3.04757	5.46492e-05	3.04516	0.000854715	Laccase
Solyc07g008980.3.1	G14_ARF8A	G14_utom	15.8356	101.984	-2.70134	0.0188774	-2.6885	0.0444142	defensin-like protein
Solyc07g017437.1.1	G14_ARF8A	G14_utom	28.7043	376.749	-3.71258	5.14894e-06	-3.70282	0.000207441	3-oxo-5-alpha-steroid 4-dehydrogenase family protein
Solyc07g040960.1.1	G14_ARF8A	G14_utom	220.488	2314.19	-3.39168	4.52591e-07	-3.39279	1.36883e-05	LOW QUALITY:Harbinger transposase-derived nuclease
Solyc07g042490.1.1	G14_ARF8A	G14_utom	420.179	1473.23	-1.80988	0.000112384	-1.80861	0.000659095	LOW QUALITY:Auxin responsive SAUR protein
Solyc07g044900.1.1	G14_ARF8A	G14_utom	17664.6	4671.37	1.91886	0.0112245	1.92468	0.0306546	LOW QUALITY:AP2/B3-like transcriptional factor family protein
Solyc07g044910.1.1	G14_ARF8A	G14_utom	4389.51	1454.95	1.59274	0.00276263	1.59524	0.00650025	LOW QUALITY:NAC domain containing protein 90
Solyc07g045450.1.1	G14_ARF8A	G14_utom	823.015	366.825	1.16497	0.00205978	1.16642	0.0380904	LOW QUALITY:RING/U-box superfamily protein
Solyc07g052073.1.1	G14_ARF8A	G14_utom	4.05417	53.6453	-3.75797	0.0355619	-3.72711	0.0146715	Cytochrome P450
Solyc07g052960.2.1	G14_ARF8A	G14_utom	391.458	126.704	1.62924	0.00546877	1.62956	0.0366115	GRAS family TF;Dbxref=InterPro:IPR005202,Pfam:PF03514
Solyc07g053050.1.1	G14_ARF8A	G14_utom	35.9034	142.624	-1.99297	0.00348157	-1.9893	0.0276096	Calcium-binding family protein
Solyc07g053900.2.1	G14_ARF8A	G14_utom	68.1802	6.64997	3.33707	0.0131736	3.31296	0.0168443	DUF506 family protein
Solyc07g054750.1.1	G14_ARF8A	G14_utom	17.9175	355.153	-4.3015	0.000835344	-4.28208	0.0121024	LOW QUALITY:Wound-responsive family protein
Solyc07g054760.1.1	G14_ARF8A	G14_utom	1039.39	3422.72	-1.71982	0.0014628	-1.71636	0.00362869	LOW QUALITY:Wound-responsive family protein
Solyc07g054770.1.1	G14_ARF8A	G14_utom	1216.28	4300.76	-1.82222	0.0166083	-1.8159	0.0330566	Wound-responsive family protein
Solyc07g054790.1.1	G14_ARF8A	G14_utom	692.391	1763.71	-1.34928	0.0150681	-1.34621	0.030157	Wound-responsive family protein
Solyc07g055990.3.1	G14_ARF8A	G14_utom	1227.55	3414.11	-1.47554	1.92878e-07	-1.47572	0.000233331	Xyloglucan endotransglucosylase/hydrolase 7
Solyc07g056000.2.1	G14_ARF8A	G14_utom	564.874	2371.47	-2.06997	3.67816e-06	-2.06992	2.94014e-05	xyloglycan endo-transglycosylase
Solyc07g062490.1.1	G14_ARF8A	G14_utom	2974.91	14396	-2.27482	0.0053371	-2.26853	0.0207915	Serine/threonine-protein kinase
Solyc08g005610.3.1	G14_ARF8A	G14_utom	1071.43	4057.37	-1.92082	0.00847575	-1.91529	0.0168443	xyloglucan endotransglucosylase-hydrolase 5;Dbxref=InterPro:IPR001128,Pfam:PF00067;Ontology_term=GO:0005506,GO:0016705,GO:0020037,GO:0055114
Solyc08g006750.3.1	G14_ARF8A	G14_utom	2627.06	6529.32	-1.3136	0.00989008	-1.31357	0.0330566	Aromatic amino acid decarboxylase 2
Solyc08g013670.3.1	G14_ARF8A	G14_utom	82.3773	370.365	-2.16407	0.00357658	-2.16516	0.0168443	photosystem I reaction center subunit;Dbxref=InterPro:IPR008796,Pfam:PF05479;Ontology_term=GO:0009522,GO:0015979
Solyc08g075320.3.1	G14_ARF8A	G14_utom	1987.77	4134.81	-1.05651	0.00820257	-1.05718	0.047523	Cytochrome P450 family ABA 8'-hydroxylase
Solyc08g075520.3.1	G14_ARF8A	G14_utom	7380.48	2039.74	1.85523	0.00344008	1.8591	0.00801311	UPF0162 protein XF_1494
Solyc08g077900.3.1	G14_ARF8A	G14_utom	590.063	2896.25	-2.29605	0.00274338	-2.2936	0.00749294	Expansin-like protein
Solyc08g077910.3.1	G14_ARF8A	G14_utom	5218.52	59633.9	-3.51445	7.1867e-05	-3.50673	0.00242134	Expansin-like protein
Solyc08g078190.1.1	G14_ARF8A	G14_utom	383.847	1379.92	-1.84738	0.000709629	-1.84568	0.00227815	ethylene-responsive transcription factor
Solyc08g079190.1.1	G14_ARF8A	G14_utom	4731.58	24201.1	-2.35472	0.00341824	-2.35681	0.0157257	Bifunctional inhibitor/lipid-transfer protein/seed storage 2S albumin superfamily protein
Solyc08g079700.2.1	G14_ARF8A	G14_utom	1721.24	6136.46	-1.8341	0.00264494	-1.8292	0.0067252	Zinc finger A20 and AN1 domain-containing stress-associated protein
Solyc08g080050.3.1	G14_ARF8A	G14_utom	560.984	137.319	2.02936	0.00490256	2.02969	0.0168443	PGRL1A transmembrane protein
Solyc08g080060.3.1	G14_ARF8A	G14_utom	316.333	64.1682	2.30656	0.00723679	2.30439	0.0264729	Expansin-like protein
Solyc08g082670.3.1	G14_ARF8A	G14_utom	3372.56	1332.73	1.3395	5.46492e-05	1.33982	0.00227815	Cellulose synthase
Solyc08g083040.3.1	G14_ARF8A	G14_utom	2643.16	6167.34	-1.22247	0.000296142	-1.21981	0.00964486	Kinase family protein
Solyc09g011045.1.1	G14_ARF8A	G14_utom	80.9715	5.53712	3.86991	0.0199696	3.84404	0.0341751	Laccase
Solyc09g011880.3.1	G14_ARF8A	G14_utom	1995.66	4990.18	-1.32241	0.0121618	-1.32098	0.0329428	chaperone protein dnaJ-like protein
Solyc09g059170.2.1	G14_ARF8A	G14_utom	1149.81	195.408	2.55716	0.000709629	2.55607	0.00266225	Glycosyltransferase
Solyc09g075260.3.1	G14_ARF8A	G14_utom	1918.51	687.315	1.48067	0.0183514	1.4791	0.0330566	pectinesterase	AHRD V3.3 *** AT1G02816.1);Dbxref=InterPro:IPR007493,Pfam:PF04398
Solyc09g082480.2.1	G14_ARF8A	G14_utom	37.298	754.515	-4.34382	0.00348157	-4.3391	0.0491083	RNA-directed DNA methylation protein
Solyc09g082600.2.1	G14_ARF8A	G14_utom	9.04157	191.158	-4.38273	0.000577045	-4.35736	0.00650025	Chlorophyllase
Solyc09g082760.3.1	G14_ARF8A	G14_utom	330.588	54.0531	2.61132	0.00347736	2.60492	0.0150582	Aspartic proteinase
Solyc09g083090.3.1	G14_ARF8A	G14_utom	2192.22	897.756	1.28821	0.00481471	1.29045	0.0150582	Non-specific serine/threonine protein kinase
Solyc09g091510.3.1	G14_ARF8A	G14_utom	2348.61	151.441	3.95439	2.83958e-09	3.95652	4.71678e-07	chalcone synthase 1;Dbxref=InterPro:IPR011141,Pfam:PF00195;Ontology_term=GO:0009058,GO:0016747
Solyc09g092605.1.1	G14_ARF8A	G14_utom	40.9583	5.60567	2.87454	0.0417076	2.85205	0.0207915	Cytochrome P450, putative
Solyc09g098160.3.1	G14_ARF8A	G14_utom	612.47	1378.06	-1.1701	0.0149433	-1.17093	0.0459237	pirin
Solyc10g005190.1.1	G14_ARF8A	G14_utom	92.0339	4.30165	4.43612	0.000321218	4.40147	0.000651179	LOW QUALITY:root hair specific 4
Solyc10g006130.1.1	G14_ARF8A	G14_utom	702.685	1631.18	-1.21561	0.0211572	-1.2152	0.047523	EAR motif SlERF36
Solyc10g006660.3.1	G14_ARF8A	G14_utom	214.046	818.248	-1.93533	0.00723679	-1.93619	0.0207915	Calcium-binding family protein
Solyc10g008400.2.1	G14_ARF8A	G14_utom	2181.05	12316.6	-2.49768	0.000360603	-2.49104	0.00227815	RING/U-box superfamily protein
Solyc10g024490.2.1	G14_ARF8A	G14_utom	152.311	768.033	-2.33332	0.0165572	-2.33689	0.0474342	Peptide transporter, putative
Solyc10g048140.2.1	G14_ARF8A	G14_utom	1739.57	240.03	2.85621	0.000160809	2.86231	0.000854715	Zinc finger protein 385D
Solyc10g050980.1.1	G14_ARF8A	G14_utom	344.333	2869.53	-3.05869	0.0054095	-3.04975	0.0313257	PAB-dependent poly	AHRD V3.3 -** A0A1D1XPR6_9ARAE)
Solyc10g050990.1.1	G14_ARF8A	G14_utom	1523.58	6178.63	-2.02005	0.00274338	-2.01466	0.00704537	Pyruvate kinase
Solyc10g055570.2.1	G14_ARF8A	G14_utom	2.97306	395.955	-7.08389	0.0384517	-7.06046	0.00704537	SKP1-like protein
Solyc10g076510.2.1	G14_ARF8A	G14_utom	14212.2	45892.5	-1.69112	0.0115062	-1.68639	0.0380904	Pyruvate decarboxylase
Solyc10g084170.1.1	G14_ARF8A	G14_utom	163.714	834.229	-2.35086	0.00983677	-2.34273	0.0299506	BAG family molecular chaperone regulator 5
Solyc10g086630.1.1	G14_ARF8A	G14_utom	1613.96	5590.5	-1.79272	0.0157001	-1.78795	0.0341751	LOW QUALITY:Legume-specific protein
Solyc11g008200.1.1	G14_ARF8A	G14_utom	687.218	227.056	1.59591	0.0121618	1.60031	0.0347057	LOW QUALITY:Major facilitator superfamily protein
Solyc11g010250.1.1	G14_ARF8A	G14_utom	677.856	2185.86	-1.68951	0.028229	-1.6909	0.0482406	LOW QUALITY:Avr9/Cf-9 rapidly elicited protein 75
Solyc11g069800.1.1	G14_ARF8A	G14_utom	3070.97	1467.91	1.06473	0.00819923	1.06657	0.0384306	Allene oxide synthase
Solyc11g071740.2.1	G14_ARF8A	G14_utom	37.1872	1002.56	-4.75742	1.04158e-08	-4.7437	7.71156e-06	Calmodulin-like protein
Solyc12g005450.1.1	G14_ARF8A	G14_utom	69.8192	576.785	-3.0453	1.04158e-08	-3.0393	6.46567e-06	Kinase family protein
Solyc12g005750.1.1	G14_ARF8A	G14_utom	4.02328	39.8548	-3.27748	0.033697	-3.22929	0.0136098	LOW QUALITY:Zinc finger protein CONSTANS-LIKE 14
Solyc12g006000.1.1	G14_ARF8A	G14_utom	48.6056	0	7.97311	0.000273624	8.63584	1.24887e-05	ENTH/ANTH/VHS superfamily protein
Solyc12g006730.1.1	G14_ARF8A	G14_utom	2031.36	671.968	1.59532	0.0115062	1.59814	0.0183289	LOW QUALITY:glutathione S-transferase zeta 1
Solyc12g006740.1.1	G14_ARF8A	G14_utom	2916.39	507.717	2.52132	0.00306612	2.52686	0.00892384	LOW QUALITY:RING/U-box superfamily protein
Solyc12g006750.1.1	G14_ARF8A	G14_utom	1626.68	255.96	2.66716	3.94323e-05	2.67121	0.000207441	glutathione S-transferase zeta 1
Solyc12g006770.1.1	G14_ARF8A	G14_utom	2991.68	1405.1	1.08994	0.00723679	1.09099	0.0350979	glutathione S-transferase zeta 1
Solyc12g009000.1.1	G14_ARF8A	G14_utom	59.0025	392.274	-2.73997	2.32655e-08	-2.73502	2.35476e-05	LOW QUALITY:Harbinger transposase-derived nuclease
Solyc12g009190.2.1	G14_ARF8A	G14_utom	2.19601	49.8387	-4.50986	0.00980536	-4.43684	0.00227815	Receptor-like kinase, putative
Solyc12g009240.1.1	G14_ARF8A	G14_utom	43.2372	400.761	-3.21407	0.00723679	-3.21211	0.0366115	Ethylene-responsive transcription factor ERF017
Solyc12g049160.1.1	G14_ARF8A	G14_utom	85.1525	1.43388	5.91409	0.000945459	5.7969	0.00243992	Extensin-like protein Ext1
Solyc12g049170.2.1	G14_ARF8A	G14_utom	358.549	12.5767	4.83489	3.94323e-05	4.82342	0.00207723	Extensin-like protein Ext1
Solyc12g049613.1.1	G14_ARF8A	G14_utom	515.384	91.8208	2.48731	0.00177047	2.49182	0.00749294	Glycosyltransferase
Solyc12g056600.3.1	G14_ARF8A	G14_utom	876.065	4469.17	-2.35079	0.0110971	-2.35244	0.0341751	short-chain dehydrogenase-reductase,Pfam:PF13561
Solyc12g088760.1.1	G14_ARF8A	G14_utom	2284.86	787.151	1.53738	0.0328171	1.54068	0.047523	Subtilisin-like protease
Solyc12g094380.2.1	G14_ARF8A	G14_utom	1967.81	519.513	1.92117	0.00331836	1.91957	0.00650025	Thioredoxin superfamily protein
Solyc12g100090.1.1	G14_ARF8A	G14_utom	224.141	3.06618	6.23763	3.5675e-05	6.17633	0.00227815	Extensin-like protein Ext1

### Sheet: arf8b
Table S11b. Genes differentially expressed in crisprarf8b galls in comparison to WT galls
gene	sampleA_DEseq_ARF8B	sampleB_DEseq_ARF8B	baseMeanA_DEseq_ARF8B	baseMeanB_DEseq	log2FoldChange_DEseq_ARF8B	padj_DEseq_ARF8B	logFC_edgR_ARF8B	FDR_edgR_ARF8B	annot
Solyc00g233480.1.1	G14_ARF8B	G14_utom	49.5649	1064.49	-4.42019	0.00108275	-4.40223	0.0363893	ABC transporter
Solyc01g005860.2.1	G14_ARF8B	G14_utom	430.383	58.1376	2.891	0.00241815	2.9003	0.0149159	LOW QUALITY:WD repeat protein
Solyc01g006910.3.1	G14_ARF8B	G14_utom	0	28.9448	-7.31457	0.0289939	-7.8924	0.00908754	RING/U-box superfamily protein
Solyc01g007020.3.1	G14_ARF8B	G14_utom	14.2425	169.248	-3.5874	0.00290085	-3.56429	0.0243084	U-box domain-containing family protein
Solyc01g056655.1.1	G14_ARF8B	G14_utom	185.777	6.63008	4.77822	0.000240655	4.76129	0.00610523	Somatic embryogenesis receptor-like kinase-like protein
Solyc01g066850.3.1	G14_ARF8B	G14_utom	42.495	1.35729	4.99524	0.0338966	4.89562	0.0243084	WAT1-related protein
Solyc01g073840.1.1	G14_ARF8B	G14_utom	35.7639	242.892	-2.76024	0.000226529	-2.74922	0.00610523	LOW QUALITY:Cysteine/Histidine-rich C1 domain family protein
Solyc01g091230.3.1	G14_ARF8B	G14_utom	753.767	189.048	1.99464	0.000107584	2.00109	0.00358393	Receptor-like kinase
Solyc01g094870.2.1	G14_ARF8B	G14_utom	153.368	16.2643	3.23631	0.000226529	3.23626	0.00383156	PLAC8 family protein
Solyc01g096510.2.1	G14_ARF8B	G14_utom	229.774	991.194	-2.11136	9.20501e-05	-2.1006	0.00188027	LOW QUALITY:VQ motif-containing protein
Solyc01g097720.1.1	G14_ARF8B	G14_utom	489.052	82.5676	2.56751	0.00290085	2.57863	0.0175479	Extensin-like protein Dif10
Solyc01g100440.2.1	G14_ARF8B	G14_utom	4.29885	126.296	-4.85157	0.000522755	-4.80325	0.0061124	ATP-dependent DNA helicase
Solyc02g062960.3.1	G14_ARF8B	G14_utom	9.1589	121.54	-3.70728	0.000255715	-3.68379	0.00383156	Homeobox-leucine zipper family protein
Solyc02g063380.1.1	G14_ARF8B	G14_utom	93.9897	11.8807	2.98621	0.00290085	2.98375	0.0227997	LOW QUALITY:Fad-dependent oxidoreductase family protein
Solyc02g065740.3.1	G14_ARF8B	G14_utom	189.153	23.0053	3.03145	0.00517237	3.03845	0.0304855	Alpha-1,4-glucan-protein synthase [UDP-forming]
Solyc02g078100.3.1	G14_ARF8B	G14_utom	33430.4	4270.74	2.96863	0.00161687	2.97815	0.0232882	Pollen Ole e 1 allergen/extensin
Solyc02g084850.3.1	G14_ARF8B	G14_utom	1932.14	52.4345	5.20286	0.0314527	5.20539	0.039467	Abscisic acid and environmental stress-inducible protein TAS14
Solyc02g088560.3.1	G14_ARF8B	G14_utom	305.422	52.6197	2.53921	0.00101233	2.54683	0.0116883	Cyclic nucleotide-gated ion channel, putative
Solyc03g006840.3.1	G14_ARF8B	G14_utom	233.729	51.0611	2.18796	0.00517237	2.19645	0.0456212	LOW protein: M-phase inducer phosphatase-like protein
Solyc03g007960.3.1	G14_ARF8B	G14_utom	1033	134.993	2.93498	0.00400001	2.95012	0.0243084	beta-carotene hydroxylase-2
Solyc03g031590.3.1	G14_ARF8B	G14_utom	494.48	15.574	4.98491	0.000605375	4.98953	0.0260324	S-type anion channel SLAH1
Solyc03g031980.3.1	G14_ARF8B	G14_utom	1801.62	789.236	1.19023	0.00550329	1.20061	0.0496832	Clade XVI lectin receptor kinase
Solyc03g036470.2.1	G14_ARF8B	G14_utom	494.473	1692.94	-1.77641	0.0185263	-1.76839	0.039467	Phenylalanine ammonia-lyase
Solyc03g112340.1.1	G14_ARF8B	G14_utom	722.72	2779.88	-1.94284	0.00241815	-1.92864	0.00679428	RING/U-box superfamily protein
Solyc03g114700.2.1	G14_ARF8B	G14_utom	74.589	5.295	3.82042	0.000985914	3.79799	0.00383156	S-adenosyl-L-methionine-dependent methyltransferases superfamily protein
Solyc03g117547.1.1	G14_ARF8B	G14_utom	206.857	44.8532	2.21187	0.00290085	2.21434	0.0425914	ABC transporter family protein
Solyc04g071580.3.1	G14_ARF8B	G14_utom	291.834	2007.59	-2.78071	3.01352e-08	-2.76802	1.35279e-06	ASR2
Solyc05g006830.3.1	G14_ARF8B	G14_utom	304.912	78.3618	1.96122	0.00571789	1.96982	0.0496832	Thioredoxin family protein
Solyc05g006860.3.1	G14_ARF8B	G14_utom	2099.61	463.819	2.17897	0.000658366	2.19247	0.00218291	Thioredoxin family protein
Solyc05g015490.3.1	G14_ARF8B	G14_utom	363.464	52.4845	2.79277	0.00183626	2.79448	0.0133764	Lipid transfer protein
Solyc05g024230.2.1	G14_ARF8B	G14_utom	90.8938	0	8.95714	2.10137e-05	9.54097	3.07273e-05	ATP-dependent 6-phosphofructokinase
Solyc05g046290.3.1	G14_ARF8B	G14_utom	731.173	2632.25	-1.84746	0.0159016	-1.83559	0.039467	Xyloglucan endotransglucosylase/hydrolase
Solyc06g048950.3.1	G14_ARF8B	G14_utom	2127.79	789.874	1.42916	2.10137e-05	1.4375	0.00383156	Leucine-rich receptor-like kinase family protein
Solyc06g050870.3.1	G14_ARF8B	G14_utom	0	1526.68	-13.037	0.00454018	-13.5963	0.00188027	Hypoxia-responsive family protein
Solyc06g065990.1.1	G14_ARF8B	G14_utom	452.391	125.264	1.85297	0.00241815	1.86206	0.02763	ATP synthase subunit b
Solyc06g069000.3.1	G14_ARF8B	G14_utom	74.6392	2.51384	4.86418	0.0038632	4.80398	0.011761	Uncharacterized GPI-anchored protein At4g28100
Solyc06g074820.3.1	G14_ARF8B	G14_utom	63.1818	22425.2	-8.4658	9.2047e-22	-8.46746	5.88719e-08	tonoplast intrinsic protein 1.1;Dbxref=InterPro:IPR000425,Pfam:PF00230;Ontology_term=GO:0005215,GO:0006810,GO:0016020
Solyc06g083850.3.1	G14_ARF8B	G14_utom	58.1287	0.645104	6.46913	0.00183626	6.22917	0.000100472	NAC domain protein,
Solyc07g017437.1.1	G14_ARF8B	G14_utom	30.2624	354.322	-3.55968	0.0038632	-3.53807	0.0363893	3-oxo-5-alpha-steroid 4-dehydrogenase family protein
Solyc07g056570.1.1	G14_ARF8B	G14_utom	896.449	217.998	2.03884	0.000615473	2.04586	0.00610523	notabilis;Dbxref=InterPro:IPR004294,Pfam:PF03055;Ontology_term=GO:0016702,GO:0055114
Solyc07g062220.3.1	G14_ARF8B	G14_utom	127.789	22.849	2.48307	0.00266347	2.48422	0.0341535	Trichome birefringence-like protein
Solyc08g006740.3.1	G14_ARF8B	G14_utom	2811.7	9790.71	-1.79978	0.00970159	-1.78648	0.0456212	aromatic amino acid decarboxylase 2
Solyc08g006750.3.1	G14_ARF8B	G14_utom	2065.31	6169.83	-1.57847	0.00525994	-1.5692	0.034979	Aromatic amino acid decarboxylase 2
Solyc08g007270.3.1	G14_ARF8B	G14_utom	444.756	120.69	1.88259	0.00266347	1.88897	0.0287459	Homeobox-leucine zipper family protein
Solyc08g007620.2.1	G14_ARF8B	G14_utom	3585.56	1440.45	1.31612	0.0054704	1.32346	0.039467	Subtilisin-like protease
Solyc08g023340.3.1	G14_ARF8B	G14_utom	611.083	116.196	2.39366	0.0105185	2.39429	0.0456212	Lectin
Solyc08g068600.3.1	G14_ARF8B	G14_utom	260.249	927.53	-1.83433	0.0153595	-1.82419	0.048311	Aromatic amino acid decarboxylase 1B
Solyc08g078190.1.1	G14_ARF8B	G14_utom	461.954	1303.38	-1.49819	0.0125421	-1.48921	0.0456212	ethylene-responsive transcription factor
Solyc08g082120.2.1	G14_ARF8B	G14_utom	16459.2	3041.33	2.43604	0.000461673	2.44524	0.0047036	Methanol inducible protein
Solyc09g008860.3.1	G14_ARF8B	G14_utom	3938.63	1178.51	1.74053	3.01352e-08	1.74773	0.000110698	Ovary receptor kinase 14
Solyc09g009830.3.1	G14_ARF8B	G14_utom	1869.45	581.582	1.68441	0.00241815	1.69655	0.00641218	Carbonic anhydrase family protein
Solyc09g082480.2.1	G14_ARF8B	G14_utom	3.98211	717.066	-7.43451	6.00522e-09	-7.3855	0.000300699	RNA-directed DNA methylation protein
Solyc09g097760.3.1	G14_ARF8B	G14_utom	1295.5	4880.99	-1.91325	0.0115027	-1.89702	0.039467	Glycine rich protein
Solyc10g008780.1.1	G14_ARF8B	G14_utom	127.531	25.4527	2.33131	0.00429759	2.33228	0.0496832	LOW QUALITY:TCP transcription factor 30
Solyc10g011730.3.1	G14_ARF8B	G14_utom	1276.98	302.487	2.0762	0.00393147	2.08298	0.0133764	Arabinogalactan peptide 20
Solyc10g049580.2.1	G14_ARF8B	G14_utom	36623.8	7712.27	2.24753	0.00161687	2.24816	0.0159267	Arabinogalactan protein
Solyc10g055570.2.1	G14_ARF8B	G14_utom	0.888674	372.928	-9.0371	5.07091e-08	-8.79375	1.05314e-05	SKP1-like protein
Solyc10g076240.2.1	G14_ARF8B	G14_utom	14161.2	38188.9	-1.43125	0.000456426	-1.42324	0.0424967	Peroxidase
Solyc10g080880.2.1	G14_ARF8B	G14_utom	495.324	96.6457	2.35821	0.00454018	2.35863	0.0260757	SlPIN7;Dbxref=InterPro:IPR004776,Pfam:PF03547;Ontology_term=GO:0016021,GO:0055085
Solyc11g042820.2.1	G14_ARF8B	G14_utom	586.448	120.943	2.27668	8.55876e-07	2.28254	0.000444028	Major facilitator superfamily protein
Solyc12g006800.2.1	G14_ARF8B	G14_utom	1449.38	475.572	1.6069	0.000966052	1.61372	0.00641218	Two-component response regulator
Solyc12g038240.2.1	G14_ARF8B	G14_utom	3.98605	48.8809	-3.59259	0.0336431	-3.54177	0.0287459	LOW QUALITY:hydroxyproline-rich glycoprotein family protein
Solyc12g042210.2.1	G14_ARF8B	G14_utom	185.013	16.0414	3.53816	0.00606295	3.52991	0.0425714	Ethylene-responsive transcription factor
Solyc12g044420.1.1	G14_ARF8B	G14_utom	1132.1	297.931	1.92753	0.00290085	1.93259	0.0129867	LOW QUALITY:Avr9/Cf-9 rapidly elicited protein
Solyc12g049613.1.1	G14_ARF8B	G14_utom	936.257	86.5966	3.43284	5.07091e-08	3.4436	7.09448e-06	Glycosyltransferase
Solyc12g099580.2.1	G14_ARF8B	G14_utom	388.549	63.8744	2.60184	0.000687118	2.60322	0.00679428	WAT1-related protein

### Sheet: arf8a and arf8b
Table S11c. Genes differentially expressed in crisprarf8a and crisprarf8b galls in comparison to WT galls
	arf8a vs µtom												arf8b vs µtom
gene	sampleA_DEseq_ARF8A	sampleB_DEseq_ARF8A	baseMeanA_DEseq_ARF8A	baseMeanB_DEseq2	log2FoldChange_DEseq_ARF8A	padj_DEseq_ARF8A	sampleA_edgR_ARF8A	sampleB_edgR_ARF8A	logFC_edgR_ARF8A	logCPM_edgR_ARF8A	PValue_edgR_ARF8A	FDR_edgR_ARF8A	sampleA_DEseq_ARF8B	sampleB_DEseq_ARF8B	baseMeanA_DEseq_ARF8B	baseMeanB_DEseq3	log2FoldChange_DEseq_ARF8B	padj_DEseq_ARF8B	sampleA_edgR_ARF8B	sampleB_edgR_ARF8B	logFC_edgR_ARF8B	logCPM_edgR_ARF8B	PValue_edgR_ARF8B	FDR_edgR_ARF8B	annotation
Solyc01g005860.2.1	G14_ARF8A	G14_utom	448.216	61.5317	2.86648	0.00151489	G14_ARF8A	G14_utom	2.8632	2.81397	3.04776e-05	0.00801311	G14_ARF8B	G14_utom	430.383	58.1376	2.891	0.00241815	G14_ARF8B	G14_utom	2.9003	2.82765	2.54761e-05	0.0149159	LOW QUALITY:WD repeat protein
Solyc01g007020.3.1	G14_ARF8A	G14_utom	27.6294	178.962	-2.70367	0.000115598	G14_ARF8A	G14_utom	-2.69725	1.52231	4.03467e-06	0.00215104	G14_ARF8B	G14_utom	14.2425	169.248	-3.5874	0.00290085	G14_ARF8B	G14_utom	-3.56429	1.42244	5.06004e-05	0.0243084	U-box domain-containing family protein
Solyc01g056655.1.1	G14_ARF8A	G14_utom	151.719	7.0693	4.39222	0.000158478	G14_ARF8A	G14_utom	4.37328	1.15817	2.90602e-06	0.00169016	G14_ARF8B	G14_utom	185.777	6.63008	4.77822	0.000240655	G14_ARF8B	G14_utom	4.76129	1.49221	6.15876e-06	0.00610523	Somatic embryogenesis receptor-like kinase-like protein
Solyc01g091230.3.1	G14_ARF8A	G14_utom	613.359	200.339	1.61489	0.000841755	G14_ARF8A	G14_utom	1.61423	3.48469	4.57852e-05	0.0105874	G14_ARF8B	G14_utom	753.767	189.048	1.99464	0.000107584	G14_ARF8B	G14_utom	2.00109	3.76498	2.41142e-06	0.00358393	Receptor-like kinase
Solyc01g097720.1.1	G14_ARF8A	G14_utom	584.388	87.4958	2.73949	2.65124e-05	G14_ARF8A	G14_utom	2.739	3.20945	3.64112e-07	0.000332781	G14_ARF8B	G14_utom	489.052	82.5676	2.56751	0.00290085	G14_ARF8B	G14_utom	2.57863	3.05184	3.1788e-05	0.0175479	Extensin-like protein Dif10
Solyc02g084850.3.1	G14_ARF8A	G14_utom	2429.47	55.7666	5.4445	0.0164987	G14_ARF8A	G14_utom	5.4375	5.09283	0.000132178	0.0216828	G14_ARF8B	G14_utom	1932.14	52.4345	5.20286	0.0314527	G14_ARF8B	G14_utom	5.20539	4.84786	0.000115709	0.039467	Abscisic acid and environmental stress-inducible protein TAS14
Solyc03g007960.3.1	G14_ARF8A	G14_utom	1009.59	143.229	2.81672	0.0093901	G14_ARF8A	G14_utom	2.82262	3.98559	0.000281638	0.0348741	G14_ARF8B	G14_utom	1033	134.993	2.93498	0.00400001	G14_ARF8B	G14_utom	2.95012	4.07411	4.9389e-05	0.0243084	beta-carotene hydroxylase-2
Solyc03g031980.3.1	G14_ARF8A	G14_utom	1927.1	836.98	1.20292	0.01275	G14_ARF8A	G14_utom	1.2038	5.24318	0.000236931	0.0324816	G14_ARF8B	G14_utom	1801.62	789.236	1.19023	0.00550329	G14_ARF8B	G14_utom	1.20061	5.22098	0.000173647	0.0496832	Clade XVI lectin receptor kinase
Solyc03g036470.2.1	G14_ARF8A	G14_utom	619.355	1792.67	-1.53354	0.00277802	G14_ARF8A	G14_utom	-1.53052	5.04642	2.16724e-05	0.00659255	G14_ARF8B	G14_utom	494.473	1692.94	-1.77641	0.0185263	G14_ARF8B	G14_utom	-1.76839	4.9703	0.000114995	0.039467	Phenylalanine ammonia-lyase
Solyc06g050870.3.1	G14_ARF8A	G14_utom	0	1619.42	-13.2021	0.00255277	G14_ARF8A	G14_utom	-13.6799	4.46582	1.38889e-06	0.000987293	G14_ARF8B	G14_utom	0	1526.68	-13.037	0.00454018	G14_ARF8B	G14_utom	-13.5963	4.44333	1.0423e-06	0.00188027	Hypoxia-responsive family protein
Solyc07g017437.1.1	G14_ARF8A	G14_utom	28.7043	376.749	-3.71258	5.14894e-06	G14_ARF8A	G14_utom	-3.70282	2.48168	1.7131e-07	0.000207441	G14_ARF8B	G14_utom	30.2624	354.322	-3.55968	0.0038632	G14_ARF8B	G14_utom	-3.53807	2.47339	9.79372e-05	0.0363893	3-oxo-5-alpha-steroid 4-dehydrogenase family protein
Solyc08g006750.3.1	G14_ARF8A	G14_utom	2627.06	6529.32	-1.3136	0.00989008	G14_ARF8A	G14_utom	-1.31357	6.97135	0.000253182	0.0330566	G14_ARF8B	G14_utom	2065.31	6169.83	-1.57847	0.00525994	G14_ARF8B	G14_utom	-1.5692	6.88513	9.05207e-05	0.034979	Aromatic amino acid decarboxylase 2
Solyc08g078190.1.1	G14_ARF8A	G14_utom	383.847	1379.92	-1.84738	0.000709629	G14_ARF8A	G14_utom	-1.84568	4.5967	5.09588e-06	0.00227815	G14_ARF8B	G14_utom	461.954	1303.38	-1.49819	0.0125421	G14_ARF8B	G14_utom	-1.48921	4.66437	0.000151118	0.0456212	ethylene-responsive transcription factor
Solyc09g082480.2.1	G14_ARF8A	G14_utom	37.298	754.515	-4.34382	0.00348157	G14_ARF8A	G14_utom	-4.3391	3.44568	0.00049638	0.0491083	G14_ARF8B	G14_utom	3.98211	717.066	-7.43451	6.00522e-09	G14_ARF8B	G14_utom	-7.3855	3.37389	1.24507e-07	0.000300699	RNA-directed DNA methylation protein
Solyc10g055570.2.1	G14_ARF8A	G14_utom	2.97306	395.955	-7.08389	0.0384517	G14_ARF8A	G14_utom	-7.06046	2.46706	2.43762e-05	0.00704537	G14_ARF8B	G14_utom	0.888674	372.928	-9.0371	5.07091e-08	G14_ARF8B	G14_utom	-8.79375	2.44555	2.18031e-09	1.05314e-05	SKP1-like protein
Solyc12g049613.1.1	G14_ARF8A	G14_utom	515.384	91.8208	2.48731	0.00177047	G14_ARF8A	G14_utom	2.49182	3.06578	2.77184e-05	0.00749294	G14_ARF8B	G14_utom	936.257	86.5966	3.43284	5.07091e-08	G14_ARF8B	G14_utom	3.4436	3.88278	1.10157e-09	7.09448e-06	Glycosyltransferase
